# TaxaHFE: A machine learning approach to collapse microbiome datasets using taxonomic structure

**DOI:** 10.1101/2023.06.06.543755

**Authors:** Andrew Oliver, Matthew Kay, Danielle G. Lemay

## Abstract

**Motivation:** Biologists increasingly turn to machine learning models not just to predict, but to explain. Feature reduction is a common approach to improve both performance and interpretability of models. However, some biological data sets, such as microbiome data, are inherently organized in a taxonomy, but these hierarchical relationships are not leveraged during feature reduction. We sought to design a feature engineering algorithm to exploit relationships in hierarchically organized biological data.

**Results:** We designed an algorithm, called TaxaHFE, to collapse information-poor features into their higher taxonomic levels. We applied TaxaHFE to six previously published datasets and found, on average, a 90% reduction in the number of features (s.d = 5.1%) compared to using the most complete taxonomy. Using machine learning to compare the most resolved taxonomic level (i.e., species) against TaxaHFE-preprocessed features, models based on TaxaHFE features achieved an average increase of 3.47% in receiver operator curve area under the curve (ROC-AUC). Compared to other hierarchical feature engineering implementations, TaxaHFE introduces the novel ability to consider both categorical and continuous response variables to inform the feature set collapse. Importantly, we find TaxaHFE’s ability to reduce hierarchically organized features to a more information-rich subset increases the interpretability of models.

**Availability and Implementation:** TaxaHFE is available as a Docker image and as R code at https://github.com/aoliver44/taxaHFE.
