## Supplemental Table 1 for "TaxaHFE: A machine learning approach to collapse microbiome datasets using taxonomic structure"

Study	Citatation	DOI	Metadata comparison
Franzosa	Franzosa, Eric A., et al. "Gut microbiome structure and metabolic activity in inflammatory bowel disease." Nature microbiology 4.2 (2019): 293-305.	https://doi.org/10.1038/s41564-018-0306-4	control vs CD vs UC
iHMP	Lloyd-Price, Jason, et al. "Multi-omics of the gut microbial ecosystem in inflammatory bowel diseases." Nature 569.7758 (2019): 655-662.	https://doi.org/10.1038/s41586-019-1237-9	CD vs UC vs nonIBD
Erawijantari	Erawijantari et al. Influence of gastrectomy for gastric cancer treatment on faecal microbiome and metabolome profiles. Gut. 2020 Aug;69(8):1404-1415.	https://doi.org/10.1136/gutjnl-2019-319188	Healthy vs Gastrectomy
Mars	Mars, Ruben AT, et al. "Longitudinal multi-omics reveals subset-specific mechanisms underlying irritable bowel syndrome." Cell 182.6 (2020): 1460-1473.	https://doi.org/10.1016/j.cell.2020.08.007	H vs C vs D (did not account for longitudinal data
Wang	Wang, Xifan, et al. "Aberrant gut microbiota alters host metabolome and impacts renal failure in humans and rodents." Gut 69.12 (2020): 2131-2142.	https://doi.org/10.1136/gutjnl-2019-319766	ESRD vs Control
Oliver	Association of Diet and Antimicrobial Resistance in Healthy U.S. Adults	https://doi.org/10.1128/mbio.00101-22	Low vs High vs Medium
Tree Data	Tree-Based Analysis of Dietary Diversity Captures Associations Between Fiber Intake and Gut Microbiota Composition in a Healthy US Adult Cohort	https://doi.org/10.1093/jn/nxab430	average fiber intake
