## Supplemental Table 2 for "TaxaHFE: A machine learning approach to collapse microbiome datasets using taxonomic structure"

### Sheet: ML Comparisons
study	level	file	n_features	bal_accuracy	kap	roc_auc	seed
ERAWIJANTARI	L7	ERAWIJANTARI_level_7.csv	562	0.729	0.457	0.833	379
ERAWIJANTARI	L7	ERAWIJANTARI_level_7.csv	562	0.71	0.437	0.828	206
ERAWIJANTARI	L7	ERAWIJANTARI_level_7.csv	562	0.758	0.521	0.842	348
ERAWIJANTARI	L7	ERAWIJANTARI_level_7.csv	562	0.69	0.384	0.837	801
ERAWIJANTARI	L7	ERAWIJANTARI_level_7.csv	562	0.844	0.67	0.941	605
ERAWIJANTARI	L7	ERAWIJANTARI_level_7.csv	562	0.672	0.36	0.819	804
ERAWIJANTARI	L7	ERAWIJANTARI_level_7.csv	562	0.749	0.512	0.851	301
ERAWIJANTARI	L7	ERAWIJANTARI_level_7.csv	562	0.776	0.537	0.801	864
ERAWIJANTARI	L7	ERAWIJANTARI_level_7.csv	562	0.787	0.585	0.882	358
ERAWIJANTARI	L7	ERAWIJANTARI_level_7.csv	562	0.749	0.512	0.864	918
ERAWIJANTARI	L6	ERAWIJANTARI_level_6.csv	203	0.681	0.372	0.837	379
ERAWIJANTARI	L6	ERAWIJANTARI_level_6.csv	203	0.767	0.529	0.878	206
ERAWIJANTARI	L6	ERAWIJANTARI_level_6.csv	203	0.758	0.521	0.86	348
ERAWIJANTARI	L6	ERAWIJANTARI_level_6.csv	203	0.69	0.384	0.837	801
ERAWIJANTARI	L6	ERAWIJANTARI_level_6.csv	203	0.873	0.733	0.941	605
ERAWIJANTARI	L6	ERAWIJANTARI_level_6.csv	203	0.74	0.502	0.851	804
ERAWIJANTARI	L6	ERAWIJANTARI_level_6.csv	203	0.749	0.512	0.864	301
ERAWIJANTARI	L6	ERAWIJANTARI_level_6.csv	203	0.776	0.537	0.81	864
ERAWIJANTARI	L6	ERAWIJANTARI_level_6.csv	203	0.826	0.658	0.891	358
ERAWIJANTARI	L6	ERAWIJANTARI_level_6.csv	203	0.796	0.593	0.846	918
ERAWIJANTARI	L5	ERAWIJANTARI_level_5.csv	65	0.622	0.247	0.765	379
ERAWIJANTARI	L5	ERAWIJANTARI_level_5.csv	65	0.778	0.577	0.805	206
ERAWIJANTARI	L5	ERAWIJANTARI_level_5.csv	65	0.749	0.512	0.828	348
ERAWIJANTARI	L5	ERAWIJANTARI_level_5.csv	65	0.826	0.658	0.9	801
ERAWIJANTARI	L5	ERAWIJANTARI_level_5.csv	65	0.758	0.521	0.878	605
ERAWIJANTARI	L5	ERAWIJANTARI_level_5.csv	65	0.71	0.437	0.837	804
ERAWIJANTARI	L5	ERAWIJANTARI_level_5.csv	65	0.681	0.372	0.81	301
ERAWIJANTARI	L5	ERAWIJANTARI_level_5.csv	65	0.767	0.529	0.864	864
ERAWIJANTARI	L5	ERAWIJANTARI_level_5.csv	65	0.767	0.529	0.855	358
ERAWIJANTARI	L5	ERAWIJANTARI_level_5.csv	65	0.767	0.529	0.787	918
ERAWIJANTARI	L4	ERAWIJANTARI_level_4.csv	29	0.729	0.457	0.801	379
ERAWIJANTARI	L4	ERAWIJANTARI_level_4.csv	29	0.731	0.493	0.783	206
ERAWIJANTARI	L4	ERAWIJANTARI_level_4.csv	29	0.835	0.664	0.932	348
ERAWIJANTARI	L4	ERAWIJANTARI_level_4.csv	29	0.855	0.724	0.91	801
ERAWIJANTARI	L4	ERAWIJANTARI_level_4.csv	29	0.864	0.729	0.914	605
ERAWIJANTARI	L4	ERAWIJANTARI_level_4.csv	29	0.778	0.577	0.81	804
ERAWIJANTARI	L4	ERAWIJANTARI_level_4.csv	29	0.71	0.437	0.814	301
ERAWIJANTARI	L4	ERAWIJANTARI_level_4.csv	29	0.873	0.733	0.932	864
ERAWIJANTARI	L4	ERAWIJANTARI_level_4.csv	29	0.767	0.529	0.891	358
ERAWIJANTARI	L4	ERAWIJANTARI_level_4.csv	29	0.681	0.372	0.833	918
ERAWIJANTARI	taxaHFE+SF	ERAWIJANTARI.csv	37	0.778	0.577	0.896	379
ERAWIJANTARI	taxaHFE+SF	ERAWIJANTARI.csv	37	0.864	0.729	0.932	206
ERAWIJANTARI	taxaHFE+SF	ERAWIJANTARI.csv	37	0.835	0.664	0.905	348
ERAWIJANTARI	taxaHFE+SF	ERAWIJANTARI.csv	37	0.826	0.658	0.905	801
ERAWIJANTARI	taxaHFE+SF	ERAWIJANTARI.csv	37	0.971	0.933	0.995	605
ERAWIJANTARI	taxaHFE+SF	ERAWIJANTARI.csv	37	0.778	0.577	0.896	804
ERAWIJANTARI	taxaHFE+SF	ERAWIJANTARI.csv	37	0.855	0.724	0.932	301
ERAWIJANTARI	taxaHFE+SF	ERAWIJANTARI.csv	37	0.814	0.607	0.887	864
ERAWIJANTARI	taxaHFE+SF	ERAWIJANTARI.csv	37	0.864	0.729	0.914	358
ERAWIJANTARI	taxaHFE+SF	ERAWIJANTARI.csv	37	0.787	0.585	0.878	918
ERAWIJANTARI	taxaHFE	ERAWIJANTARI_no_sf.csv	120	0.808	0.645	0.91	379
ERAWIJANTARI	taxaHFE	ERAWIJANTARI_no_sf.csv	120	0.796	0.593	0.91	206
ERAWIJANTARI	taxaHFE	ERAWIJANTARI_no_sf.csv	120	0.758	0.521	0.923	348
ERAWIJANTARI	taxaHFE	ERAWIJANTARI_no_sf.csv	120	0.826	0.658	0.941	801
ERAWIJANTARI	taxaHFE	ERAWIJANTARI_no_sf.csv	120	0.882	0.738	0.991	605
ERAWIJANTARI	taxaHFE	ERAWIJANTARI_no_sf.csv	120	0.787	0.585	0.885	804
ERAWIJANTARI	taxaHFE	ERAWIJANTARI_no_sf.csv	120	0.778	0.577	0.919	301
ERAWIJANTARI	taxaHFE	ERAWIJANTARI_no_sf.csv	120	0.776	0.537	0.851	864
ERAWIJANTARI	taxaHFE	ERAWIJANTARI_no_sf.csv	120	0.826	0.658	0.932	358
ERAWIJANTARI	taxaHFE	ERAWIJANTARI_no_sf.csv	120	0.787	0.585	0.887	918
ERAWIJANTARI	Oudah_70	ERAWIJANTARIFinal_feature_set_70.csv	122	0.787	0.585	0.873	379
ERAWIJANTARI	Oudah_70	ERAWIJANTARIFinal_feature_set_70.csv	122	0.787	0.585	0.878	206
ERAWIJANTARI	Oudah_70	ERAWIJANTARIFinal_feature_set_70.csv	122	0.826	0.658	0.95	348
ERAWIJANTARI	Oudah_70	ERAWIJANTARIFinal_feature_set_70.csv	122	0.826	0.658	0.882	801
ERAWIJANTARI	Oudah_70	ERAWIJANTARIFinal_feature_set_70.csv	122	0.941	0.867	0.991	605
ERAWIJANTARI	Oudah_70	ERAWIJANTARIFinal_feature_set_70.csv	122	0.817	0.651	0.873	804
ERAWIJANTARI	Oudah_70	ERAWIJANTARIFinal_feature_set_70.csv	122	0.808	0.645	0.928	301
ERAWIJANTARI	Oudah_70	ERAWIJANTARIFinal_feature_set_70.csv	122	0.805	0.6	0.855	864
ERAWIJANTARI	Oudah_70	ERAWIJANTARIFinal_feature_set_70.csv	122	0.749	0.512	0.891	358
ERAWIJANTARI	Oudah_70	ERAWIJANTARIFinal_feature_set_70.csv	122	0.826	0.658	0.887	918
ERAWIJANTARI	Oudah_95	ERAWIJANTARIFinal_feature_set_95.csv	153	0.749	0.512	0.851	379
ERAWIJANTARI	Oudah_95	ERAWIJANTARIFinal_feature_set_95.csv	153	0.778	0.577	0.864	206
ERAWIJANTARI	Oudah_95	ERAWIJANTARIFinal_feature_set_95.csv	153	0.796	0.593	0.914	348
ERAWIJANTARI	Oudah_95	ERAWIJANTARIFinal_feature_set_95.csv	153	0.787	0.585	0.86	801
ERAWIJANTARI	Oudah_95	ERAWIJANTARIFinal_feature_set_95.csv	153	0.971	0.933	0.995	605
ERAWIJANTARI	Oudah_95	ERAWIJANTARIFinal_feature_set_95.csv	153	0.749	0.512	0.887	804
ERAWIJANTARI	Oudah_95	ERAWIJANTARIFinal_feature_set_95.csv	153	0.749	0.512	0.878	301
ERAWIJANTARI	Oudah_95	ERAWIJANTARIFinal_feature_set_95.csv	153	0.805	0.6	0.833	864
ERAWIJANTARI	Oudah_95	ERAWIJANTARIFinal_feature_set_95.csv	153	0.787	0.585	0.896	358
ERAWIJANTARI	Oudah_95	ERAWIJANTARIFinal_feature_set_95.csv	153	0.826	0.658	0.873	918
ERAWIJANTARI	boruta	ERAWIJANTARI_boruta.txt	16	0.873	0.733	0.928	379
ERAWIJANTARI	boruta	ERAWIJANTARI_boruta.txt	16	0.844	0.67	0.9	206
ERAWIJANTARI	boruta	ERAWIJANTARI_boruta.txt	16	0.903	0.798	0.946	348
ERAWIJANTARI	boruta	ERAWIJANTARI_boruta.txt	16	0.903	0.798	0.973	801
ERAWIJANTARI	boruta	ERAWIJANTARI_boruta.txt	16	0.971	0.933	0.977	605
ERAWIJANTARI	boruta	ERAWIJANTARI_boruta.txt	16	0.826	0.658	0.946	804
ERAWIJANTARI	boruta	ERAWIJANTARI_boruta.txt	16	0.894	0.795	0.991	301
ERAWIJANTARI	boruta	ERAWIJANTARI_boruta.txt	16	0.747	0.476	0.919	864
ERAWIJANTARI	boruta	ERAWIJANTARI_boruta.txt	16	0.903	0.798	0.959	358
ERAWIJANTARI	boruta	ERAWIJANTARI_boruta.txt	16	0.796	0.593	0.914	918
FRANZOSA	L7	FRANZOSA_level_7.csv	513	0.817	0.636	0.885	379
FRANZOSA	L7	FRANZOSA_level_7.csv	513	0.777	0.563	0.901	206
FRANZOSA	L7	FRANZOSA_level_7.csv	513	0.757	0.517	0.876	348
FRANZOSA	L7	FRANZOSA_level_7.csv	513	0.701	0.418	0.796	801
FRANZOSA	L7	FRANZOSA_level_7.csv	513	0.797	0.592	0.892	605
FRANZOSA	L7	FRANZOSA_level_7.csv	513	0.791	0.586	0.879	804
FRANZOSA	L7	FRANZOSA_level_7.csv	513	0.692	0.385	0.812	301
FRANZOSA	L7	FRANZOSA_level_7.csv	513	0.72	0.432	0.828	864
FRANZOSA	L7	FRANZOSA_level_7.csv	513	0.754	0.519	0.85	358
FRANZOSA	L7	FRANZOSA_level_7.csv	513	0.689	0.363	0.812	918
FRANZOSA	L6	FRANZOSA_level_6.csv	205	0.803	0.609	0.891	379
FRANZOSA	L6	FRANZOSA_level_6.csv	205	0.785	0.567	0.907	206
FRANZOSA	L6	FRANZOSA_level_6.csv	205	0.751	0.498	0.869	348
FRANZOSA	L6	FRANZOSA_level_6.csv	205	0.638	0.282	0.763	801
FRANZOSA	L6	FRANZOSA_level_6.csv	205	0.8	0.594	0.892	605
FRANZOSA	L6	FRANZOSA_level_6.csv	205	0.737	0.476	0.844	804
FRANZOSA	L6	FRANZOSA_level_6.csv	205	0.775	0.548	0.81	301
FRANZOSA	L6	FRANZOSA_level_6.csv	205	0.7	0.391	0.818	864
FRANZOSA	L6	FRANZOSA_level_6.csv	205	0.764	0.527	0.863	358
FRANZOSA	L6	FRANZOSA_level_6.csv	205	0.736	0.459	0.834	918
FRANZOSA	L5	FRANZOSA_level_5.csv	57	0.68	0.345	0.81	379
FRANZOSA	L5	FRANZOSA_level_5.csv	57	0.767	0.523	0.823	206
FRANZOSA	L5	FRANZOSA_level_5.csv	57	0.749	0.498	0.845	348
FRANZOSA	L5	FRANZOSA_level_5.csv	57	0.66	0.327	0.741	801
FRANZOSA	L5	FRANZOSA_level_5.csv	57	0.706	0.424	0.805	605
FRANZOSA	L5	FRANZOSA_level_5.csv	57	0.668	0.34	0.802	804
FRANZOSA	L5	FRANZOSA_level_5.csv	57	0.648	0.282	0.748	301
FRANZOSA	L5	FRANZOSA_level_5.csv	57	0.686	0.359	0.804	864
FRANZOSA	L5	FRANZOSA_level_5.csv	57	0.711	0.43	0.817	358
FRANZOSA	L5	FRANZOSA_level_5.csv	57	0.79	0.57	0.832	918
FRANZOSA	L4	FRANZOSA_level_4.csv	30	0.787	0.567	0.865	379
FRANZOSA	L4	FRANZOSA_level_4.csv	30	0.768	0.523	0.855	206
FRANZOSA	L4	FRANZOSA_level_4.csv	30	0.738	0.474	0.825	348
FRANZOSA	L4	FRANZOSA_level_4.csv	30	0.642	0.299	0.73	801
FRANZOSA	L4	FRANZOSA_level_4.csv	30	0.639	0.286	0.762	605
FRANZOSA	L4	FRANZOSA_level_4.csv	30	0.66	0.321	0.781	804
FRANZOSA	L4	FRANZOSA_level_4.csv	30	0.677	0.344	0.746	301
FRANZOSA	L4	FRANZOSA_level_4.csv	30	0.664	0.329	0.744	864
FRANZOSA	L4	FRANZOSA_level_4.csv	30	0.695	0.402	0.831	358
FRANZOSA	L4	FRANZOSA_level_4.csv	30	0.71	0.412	0.789	918
FRANZOSA	taxaHFE+SF	FRANZOSA.csv	50	0.829	0.657	0.921	379
FRANZOSA	taxaHFE+SF	FRANZOSA.csv	50	0.824	0.655	0.915	206
FRANZOSA	taxaHFE+SF	FRANZOSA.csv	50	0.774	0.544	0.913	348
FRANZOSA	taxaHFE+SF	FRANZOSA.csv	50	0.702	0.42	0.817	801
FRANZOSA	taxaHFE+SF	FRANZOSA.csv	50	0.836	0.661	0.904	605
FRANZOSA	taxaHFE+SF	FRANZOSA.csv	50	0.826	0.657	0.925	804
FRANZOSA	taxaHFE+SF	FRANZOSA.csv	50	0.74	0.479	0.843	301
FRANZOSA	taxaHFE+SF	FRANZOSA.csv	50	0.741	0.478	0.866	864
FRANZOSA	taxaHFE+SF	FRANZOSA.csv	50	0.829	0.661	0.91	358
FRANZOSA	taxaHFE+SF	FRANZOSA.csv	50	0.766	0.523	0.858	918
FRANZOSA	taxaHFE	FRANZOSA_no_sf.csv	135	0.837	0.68	0.925	379
FRANZOSA	taxaHFE	FRANZOSA_no_sf.csv	135	0.783	0.566	0.908	206
FRANZOSA	taxaHFE	FRANZOSA_no_sf.csv	135	0.808	0.611	0.913	348
FRANZOSA	taxaHFE	FRANZOSA_no_sf.csv	135	0.711	0.44	0.816	801
FRANZOSA	taxaHFE	FRANZOSA_no_sf.csv	135	0.834	0.659	0.906	605
FRANZOSA	taxaHFE	FRANZOSA_no_sf.csv	135	0.79	0.588	0.883	804
FRANZOSA	taxaHFE	FRANZOSA_no_sf.csv	135	0.704	0.41	0.814	301
FRANZOSA	taxaHFE	FRANZOSA_no_sf.csv	135	0.743	0.48	0.85	864
FRANZOSA	taxaHFE	FRANZOSA_no_sf.csv	135	0.806	0.615	0.891	358
FRANZOSA	taxaHFE	FRANZOSA_no_sf.csv	135	0.735	0.456	0.837	918
FRANZOSA	Oudah_70	FRANZOSAFinal_feature_set_70.csv	264	0.805	0.612	0.875	379
FRANZOSA	Oudah_70	FRANZOSAFinal_feature_set_70.csv	264	0.801	0.611	0.898	206
FRANZOSA	Oudah_70	FRANZOSAFinal_feature_set_70.csv	264	0.744	0.494	0.885	348
FRANZOSA	Oudah_70	FRANZOSAFinal_feature_set_70.csv	264	0.707	0.422	0.788	801
FRANZOSA	Oudah_70	FRANZOSAFinal_feature_set_70.csv	264	0.772	0.545	0.89	605
FRANZOSA	Oudah_70	FRANZOSAFinal_feature_set_70.csv	264	0.727	0.454	0.867	804
FRANZOSA	Oudah_70	FRANZOSAFinal_feature_set_70.csv	264	0.67	0.341	0.788	301
FRANZOSA	Oudah_70	FRANZOSAFinal_feature_set_70.csv	264	0.711	0.413	0.835	864
FRANZOSA	Oudah_70	FRANZOSAFinal_feature_set_70.csv	264	0.785	0.571	0.858	358
FRANZOSA	Oudah_70	FRANZOSAFinal_feature_set_70.csv	264	0.722	0.434	0.811	918
FRANZOSA	Oudah_95	FRANZOSAFinal_feature_set_95.csv	353	0.802	0.61	0.884	379
FRANZOSA	Oudah_95	FRANZOSAFinal_feature_set_95.csv	353	0.778	0.565	0.887	206
FRANZOSA	Oudah_95	FRANZOSAFinal_feature_set_95.csv	353	0.756	0.516	0.883	348
FRANZOSA	Oudah_95	FRANZOSAFinal_feature_set_95.csv	353	0.676	0.371	0.789	801
FRANZOSA	Oudah_95	FRANZOSAFinal_feature_set_95.csv	353	0.797	0.592	0.892	605
FRANZOSA	Oudah_95	FRANZOSAFinal_feature_set_95.csv	353	0.773	0.546	0.878	804
FRANZOSA	Oudah_95	FRANZOSAFinal_feature_set_95.csv	353	0.719	0.433	0.809	301
FRANZOSA	Oudah_95	FRANZOSAFinal_feature_set_95.csv	353	0.754	0.503	0.839	864
FRANZOSA	Oudah_95	FRANZOSAFinal_feature_set_95.csv	353	0.718	0.452	0.869	358
FRANZOSA	Oudah_95	FRANZOSAFinal_feature_set_95.csv	353	0.67	0.325	0.803	918
FRANZOSA	boruta	FRANZOSA_boruta.txt	25	0.812	0.614	0.895	379
FRANZOSA	boruta	FRANZOSA_boruta.txt	25	0.824	0.638	0.928	206
FRANZOSA	boruta	FRANZOSA_boruta.txt	25	0.82	0.637	0.918	348
FRANZOSA	boruta	FRANZOSA_boruta.txt	25	0.689	0.379	0.855	801
FRANZOSA	boruta	FRANZOSA_boruta.txt	25	0.828	0.638	0.904	605
FRANZOSA	boruta	FRANZOSA_boruta.txt	25	0.833	0.66	0.909	804
FRANZOSA	boruta	FRANZOSA_boruta.txt	25	0.751	0.501	0.849	301
FRANZOSA	boruta	FRANZOSA_boruta.txt	25	0.768	0.527	0.874	864
FRANZOSA	boruta	FRANZOSA_boruta.txt	25	0.744	0.481	0.881	358
FRANZOSA	boruta	FRANZOSA_boruta.txt	25	0.794	0.571	0.891	918
iHMP	L7	iHMP_level_7.csv	357	0.672	0.37	0.75	379
iHMP	L7	iHMP_level_7.csv	357	0.678	0.381	0.757	206
iHMP	L7	iHMP_level_7.csv	357	0.587	0.196	0.707	348
iHMP	L7	iHMP_level_7.csv	357	0.655	0.332	0.742	801
iHMP	L7	iHMP_level_7.csv	357	0.686	0.398	0.768	605
iHMP	L7	iHMP_level_7.csv	357	0.685	0.391	0.803	804
iHMP	L7	iHMP_level_7.csv	357	0.635	0.298	0.754	301
iHMP	L7	iHMP_level_7.csv	357	0.663	0.361	0.75	864
iHMP	L7	iHMP_level_7.csv	357	0.661	0.347	0.728	358
iHMP	L7	iHMP_level_7.csv	357	0.681	0.399	0.767	918
iHMP	L6	iHMP_level_6.csv	160	0.675	0.375	0.728	379
iHMP	L6	iHMP_level_6.csv	160	0.653	0.331	0.763	206
iHMP	L6	iHMP_level_6.csv	160	0.649	0.326	0.709	348
iHMP	L6	iHMP_level_6.csv	160	0.621	0.264	0.721	801
iHMP	L6	iHMP_level_6.csv	160	0.668	0.364	0.77	605
iHMP	L6	iHMP_level_6.csv	160	0.658	0.334	0.772	804
iHMP	L6	iHMP_level_6.csv	160	0.647	0.328	0.754	301
iHMP	L6	iHMP_level_6.csv	160	0.645	0.326	0.735	864
iHMP	L6	iHMP_level_6.csv	160	0.629	0.283	0.731	358
iHMP	L6	iHMP_level_6.csv	160	0.642	0.32	0.756	918
iHMP	L5	iHMP_level_5.csv	48	0.599	0.222	0.676	379
iHMP	L5	iHMP_level_5.csv	48	0.624	0.27	0.716	206
iHMP	L5	iHMP_level_5.csv	48	0.596	0.215	0.701	348
iHMP	L5	iHMP_level_5.csv	48	0.62	0.268	0.669	801
iHMP	L5	iHMP_level_5.csv	48	0.626	0.276	0.698	605
iHMP	L5	iHMP_level_5.csv	48	0.667	0.369	0.744	804
iHMP	L5	iHMP_level_5.csv	48	0.608	0.244	0.757	301
iHMP	L5	iHMP_level_5.csv	48	0.622	0.268	0.697	864
iHMP	L5	iHMP_level_5.csv	48	0.667	0.36	0.693	358
iHMP	L5	iHMP_level_5.csv	48	0.658	0.349	0.709	918
iHMP	L4	iHMP_level_4.csv	23	0.56	0.137	0.664	379
iHMP	L4	iHMP_level_4.csv	23	0.548	0.104	0.61	206
iHMP	L4	iHMP_level_4.csv	23	0.55	0.117	0.658	348
iHMP	L4	iHMP_level_4.csv	23	0.539	0.0853	0.635	801
iHMP	L4	iHMP_level_4.csv	23	0.605	0.223	0.677	605
iHMP	L4	iHMP_level_4.csv	23	0.642	0.312	0.764	804
iHMP	L4	iHMP_level_4.csv	23	0.583	0.173	0.653	301
iHMP	L4	iHMP_level_4.csv	23	0.596	0.219	0.637	864
iHMP	L4	iHMP_level_4.csv	23	0.598	0.219	0.685	358
iHMP	L4	iHMP_level_4.csv	23	0.558	0.13	0.706	918
iHMP	taxaHFE+SF	iHMP.csv	55	0.677	0.379	0.768	379
iHMP	taxaHFE+SF	iHMP.csv	55	0.675	0.367	0.78	206
iHMP	taxaHFE+SF	iHMP.csv	55	0.622	0.272	0.726	348
iHMP	taxaHFE+SF	iHMP.csv	55	0.682	0.378	0.761	801
iHMP	taxaHFE+SF	iHMP.csv	55	0.654	0.335	0.778	605
iHMP	taxaHFE+SF	iHMP.csv	55	0.72	0.455	0.814	804
iHMP	taxaHFE+SF	iHMP.csv	55	0.665	0.353	0.746	301
iHMP	taxaHFE+SF	iHMP.csv	55	0.674	0.384	0.739	864
iHMP	taxaHFE+SF	iHMP.csv	55	0.67	0.367	0.758	358
iHMP	taxaHFE+SF	iHMP.csv	55	0.711	0.453	0.781	918
iHMP	taxaHFE	iHMP_no_sf.csv	160	0.686	0.401	0.765	379
iHMP	taxaHFE	iHMP_no_sf.csv	160	0.662	0.346	0.782	206
iHMP	taxaHFE	iHMP_no_sf.csv	160	0.623	0.27	0.733	348
iHMP	taxaHFE	iHMP_no_sf.csv	160	0.656	0.337	0.757	801
iHMP	taxaHFE	iHMP_no_sf.csv	160	0.657	0.339	0.795	605
iHMP	taxaHFE	iHMP_no_sf.csv	160	0.698	0.42	0.822	804
iHMP	taxaHFE	iHMP_no_sf.csv	160	0.679	0.389	0.773	301
iHMP	taxaHFE	iHMP_no_sf.csv	160	0.672	0.379	0.757	864
iHMP	taxaHFE	iHMP_no_sf.csv	160	0.669	0.363	0.748	358
iHMP	taxaHFE	iHMP_no_sf.csv	160	0.691	0.415	0.783	918
iHMP	Oudah_70	iHMPFinal_feature_set_70.csv	30	0.66	0.339	0.746	379
iHMP	Oudah_70	iHMPFinal_feature_set_70.csv	30	0.72	0.468	0.771	206
iHMP	Oudah_70	iHMPFinal_feature_set_70.csv	30	0.587	0.196	0.713	348
iHMP	Oudah_70	iHMPFinal_feature_set_70.csv	30	0.668	0.356	0.775	801
iHMP	Oudah_70	iHMPFinal_feature_set_70.csv	30	0.696	0.414	0.759	605
iHMP	Oudah_70	iHMPFinal_feature_set_70.csv	30	0.655	0.326	0.768	804
iHMP	Oudah_70	iHMPFinal_feature_set_70.csv	30	0.658	0.342	0.743	301
iHMP	Oudah_70	iHMPFinal_feature_set_70.csv	30	0.651	0.329	0.748	864
iHMP	Oudah_70	iHMPFinal_feature_set_70.csv	30	0.648	0.319	0.727	358
iHMP	Oudah_70	iHMPFinal_feature_set_70.csv	30	0.635	0.295	0.751	918
iHMP	Oudah_95	iHMPFinal_feature_set_95.csv	31	0.675	0.367	0.758	379
iHMP	Oudah_95	iHMPFinal_feature_set_95.csv	31	0.722	0.471	0.769	206
iHMP	Oudah_95	iHMPFinal_feature_set_95.csv	31	0.574	0.168	0.697	348
iHMP	Oudah_95	iHMPFinal_feature_set_95.csv	31	0.677	0.377	0.784	801
iHMP	Oudah_95	iHMPFinal_feature_set_95.csv	31	0.692	0.414	0.757	605
iHMP	Oudah_95	iHMPFinal_feature_set_95.csv	31	0.671	0.36	0.774	804
iHMP	Oudah_95	iHMPFinal_feature_set_95.csv	31	0.655	0.333	0.739	301
iHMP	Oudah_95	iHMPFinal_feature_set_95.csv	31	0.653	0.331	0.752	864
iHMP	Oudah_95	iHMPFinal_feature_set_95.csv	31	0.652	0.328	0.72	358
iHMP	Oudah_95	iHMPFinal_feature_set_95.csv	31	0.698	0.429	0.768	918
iHMP	boruta	iHMP_boruta.txt	15	0.697	0.42	0.747	379
iHMP	boruta	iHMP_boruta.txt	15	0.661	0.349	0.718	206
iHMP	boruta	iHMP_boruta.txt	15	0.667	0.361	0.72	348
iHMP	boruta	iHMP_boruta.txt	15	0.672	0.359	0.747	801
iHMP	boruta	iHMP_boruta.txt	15	0.702	0.428	0.776	605
iHMP	boruta	iHMP_boruta.txt	15	0.68	0.375	0.778	804
iHMP	boruta	iHMP_boruta.txt	15	0.648	0.319	0.737	301
iHMP	boruta	iHMP_boruta.txt	15	0.698	0.42	0.749	864
iHMP	boruta	iHMP_boruta.txt	15	0.682	0.393	0.754	358
iHMP	boruta	iHMP_boruta.txt	15	0.66	0.345	0.769	918
MARS	L7	MARS_level_7.csv	558	0.92	0.842	0.97	379
MARS	L7	MARS_level_7.csv	558	0.907	0.819	0.961	206
MARS	L7	MARS_level_7.csv	558	0.905	0.809	0.977	348
MARS	L7	MARS_level_7.csv	558	0.873	0.751	0.953	801
MARS	L7	MARS_level_7.csv	558	0.903	0.808	0.969	605
MARS	L7	MARS_level_7.csv	558	0.91	0.83	0.972	804
MARS	L7	MARS_level_7.csv	558	0.901	0.808	0.966	301
MARS	L7	MARS_level_7.csv	558	0.924	0.853	0.98	864
MARS	L7	MARS_level_7.csv	558	0.878	0.753	0.952	358
MARS	L7	MARS_level_7.csv	558	0.877	0.762	0.953	918
MARS	L6	MARS_level_6.csv	226	0.863	0.728	0.954	379
MARS	L6	MARS_level_6.csv	226	0.864	0.729	0.937	206
MARS	L6	MARS_level_6.csv	226	0.865	0.73	0.954	348
MARS	L6	MARS_level_6.csv	226	0.834	0.672	0.927	801
MARS	L6	MARS_level_6.csv	226	0.832	0.671	0.944	605
MARS	L6	MARS_level_6.csv	226	0.891	0.785	0.957	804
MARS	L6	MARS_level_6.csv	226	0.884	0.774	0.96	301
MARS	L6	MARS_level_6.csv	226	0.887	0.774	0.966	864
MARS	L6	MARS_level_6.csv	226	0.841	0.684	0.932	358
MARS	L6	MARS_level_6.csv	226	0.843	0.694	0.937	918
MARS	L5	MARS_level_5.csv	60	0.793	0.592	0.902	379
MARS	L5	MARS_level_5.csv	60	0.822	0.649	0.891	206
MARS	L5	MARS_level_5.csv	60	0.827	0.661	0.906	348
MARS	L5	MARS_level_5.csv	60	0.836	0.682	0.899	801
MARS	L5	MARS_level_5.csv	60	0.841	0.683	0.928	605
MARS	L5	MARS_level_5.csv	60	0.881	0.763	0.935	804
MARS	L5	MARS_level_5.csv	60	0.828	0.669	0.918	301
MARS	L5	MARS_level_5.csv	60	0.82	0.64	0.914	864
MARS	L5	MARS_level_5.csv	60	0.807	0.616	0.881	358
MARS	L5	MARS_level_5.csv	60	0.791	0.59	0.879	918
MARS	L4	MARS_level_4.csv	29	0.775	0.557	0.878	379
MARS	L4	MARS_level_4.csv	29	0.818	0.646	0.876	206
MARS	L4	MARS_level_4.csv	29	0.823	0.651	0.897	348
MARS	L4	MARS_level_4.csv	29	0.802	0.613	0.857	801
MARS	L4	MARS_level_4.csv	29	0.791	0.589	0.894	605
MARS	L4	MARS_level_4.csv	29	0.813	0.635	0.902	804
MARS	L4	MARS_level_4.csv	29	0.783	0.577	0.889	301
MARS	L4	MARS_level_4.csv	29	0.81	0.626	0.886	864
MARS	L4	MARS_level_4.csv	29	0.783	0.569	0.864	358
MARS	L4	MARS_level_4.csv	29	0.774	0.556	0.869	918
MARS	taxaHFE+SF	MARS.csv	57	0.916	0.831	0.974	379
MARS	taxaHFE+SF	MARS.csv	57	0.897	0.796	0.96	206
MARS	taxaHFE+SF	MARS.csv	57	0.928	0.854	0.975	348
MARS	taxaHFE+SF	MARS.csv	57	0.875	0.752	0.968	801
MARS	taxaHFE+SF	MARS.csv	57	0.903	0.808	0.967	605
MARS	taxaHFE+SF	MARS.csv	57	0.897	0.797	0.974	804
MARS	taxaHFE+SF	MARS.csv	57	0.896	0.796	0.975	301
MARS	taxaHFE+SF	MARS.csv	57	0.92	0.842	0.983	864
MARS	taxaHFE+SF	MARS.csv	57	0.864	0.73	0.94	358
MARS	taxaHFE+SF	MARS.csv	57	0.844	0.694	0.955	918
MARS	taxaHFE	MARS_no_sf.csv	139	0.898	0.797	0.967	379
MARS	taxaHFE	MARS_no_sf.csv	139	0.898	0.797	0.96	206
MARS	taxaHFE	MARS_no_sf.csv	139	0.929	0.854	0.978	348
MARS	taxaHFE	MARS_no_sf.csv	139	0.874	0.752	0.959	801
MARS	taxaHFE	MARS_no_sf.csv	139	0.915	0.831	0.974	605
MARS	taxaHFE	MARS_no_sf.csv	139	0.912	0.83	0.979	804
MARS	taxaHFE	MARS_no_sf.csv	139	0.913	0.83	0.976	301
MARS	taxaHFE	MARS_no_sf.csv	139	0.932	0.865	0.981	864
MARS	taxaHFE	MARS_no_sf.csv	139	0.869	0.741	0.951	358
MARS	taxaHFE	MARS_no_sf.csv	139	0.867	0.739	0.96	918
MARS	Oudah_70	MARSFinal_feature_set_70.csv	143	0.892	0.786	0.963	379
MARS	Oudah_70	MARSFinal_feature_set_70.csv	143	0.853	0.706	0.943	206
MARS	Oudah_70	MARSFinal_feature_set_70.csv	143	0.916	0.831	0.972	348
MARS	Oudah_70	MARSFinal_feature_set_70.csv	143	0.875	0.752	0.951	801
MARS	Oudah_70	MARSFinal_feature_set_70.csv	143	0.861	0.728	0.96	605
MARS	Oudah_70	MARSFinal_feature_set_70.csv	143	0.879	0.762	0.959	804
MARS	Oudah_70	MARSFinal_feature_set_70.csv	143	0.872	0.751	0.972	301
MARS	Oudah_70	MARSFinal_feature_set_70.csv	143	0.895	0.796	0.974	864
MARS	Oudah_70	MARSFinal_feature_set_70.csv	143	0.871	0.741	0.948	358
MARS	Oudah_70	MARSFinal_feature_set_70.csv	143	0.879	0.762	0.949	918
MARS	Oudah_95	MARSFinal_feature_set_95.csv	329	0.909	0.82	0.969	379
MARS	Oudah_95	MARSFinal_feature_set_95.csv	329	0.914	0.83	0.959	206
MARS	Oudah_95	MARSFinal_feature_set_95.csv	329	0.923	0.843	0.975	348
MARS	Oudah_95	MARSFinal_feature_set_95.csv	329	0.851	0.706	0.956	801
MARS	Oudah_95	MARSFinal_feature_set_95.csv	329	0.897	0.797	0.968	605
MARS	Oudah_95	MARSFinal_feature_set_95.csv	329	0.916	0.841	0.972	804
MARS	Oudah_95	MARSFinal_feature_set_95.csv	329	0.903	0.808	0.964	301
MARS	Oudah_95	MARSFinal_feature_set_95.csv	329	0.931	0.864	0.979	864
MARS	Oudah_95	MARSFinal_feature_set_95.csv	329	0.884	0.764	0.953	358
MARS	Oudah_95	MARSFinal_feature_set_95.csv	329	0.889	0.784	0.956	918
MARS	boruta	MARS_boruta.txt	121	0.939	0.876	0.982	379
MARS	boruta	MARS_boruta.txt	121	0.902	0.808	0.97	206
MARS	boruta	MARS_boruta.txt	121	0.934	0.865	0.976	348
MARS	boruta	MARS_boruta.txt	121	0.897	0.797	0.972	801
MARS	boruta	MARS_boruta.txt	121	0.93	0.864	0.979	605
MARS	boruta	MARS_boruta.txt	121	0.918	0.842	0.978	804
MARS	boruta	MARS_boruta.txt	121	0.903	0.808	0.977	301
MARS	boruta	MARS_boruta.txt	121	0.954	0.91	0.989	864
MARS	boruta	MARS_boruta.txt	121	0.875	0.751	0.957	358
MARS	boruta	MARS_boruta.txt	121	0.896	0.796	0.962	918
OLIVER	L7	OLIVER_level_7.csv	341	0.818	0.636	0.843	379
OLIVER	L7	OLIVER_level_7.csv	341	0.795	0.591	0.874	206
OLIVER	L7	OLIVER_level_7.csv	341	0.818	0.636	0.855	348
OLIVER	L7	OLIVER_level_7.csv	341	0.773	0.545	0.818	801
OLIVER	L7	OLIVER_level_7.csv	341	0.841	0.682	0.917	605
OLIVER	L7	OLIVER_level_7.csv	341	0.886	0.773	0.921	804
OLIVER	L7	OLIVER_level_7.csv	341	0.886	0.773	0.915	301
OLIVER	L7	OLIVER_level_7.csv	341	0.773	0.545	0.907	864
OLIVER	L7	OLIVER_level_7.csv	341	0.818	0.636	0.893	358
OLIVER	L7	OLIVER_level_7.csv	341	0.795	0.591	0.882	918
OLIVER	L6	OLIVER_level_6.csv	187	0.795	0.591	0.884	379
OLIVER	L6	OLIVER_level_6.csv	187	0.841	0.682	0.855	206
OLIVER	L6	OLIVER_level_6.csv	187	0.841	0.682	0.89	348
OLIVER	L6	OLIVER_level_6.csv	187	0.727	0.455	0.826	801
OLIVER	L6	OLIVER_level_6.csv	187	0.886	0.773	0.963	605
OLIVER	L6	OLIVER_level_6.csv	187	0.864	0.727	0.948	804
OLIVER	L6	OLIVER_level_6.csv	187	0.841	0.682	0.913	301
OLIVER	L6	OLIVER_level_6.csv	187	0.864	0.727	0.926	864
OLIVER	L6	OLIVER_level_6.csv	187	0.841	0.682	0.911	358
OLIVER	L6	OLIVER_level_6.csv	187	0.795	0.591	0.89	918
OLIVER	L5	OLIVER_level_5.csv	54	0.818	0.636	0.907	379
OLIVER	L5	OLIVER_level_5.csv	54	0.886	0.773	0.963	206
OLIVER	L5	OLIVER_level_5.csv	54	0.795	0.591	0.888	348
OLIVER	L5	OLIVER_level_5.csv	54	0.841	0.682	0.855	801
OLIVER	L5	OLIVER_level_5.csv	54	0.909	0.818	0.957	605
OLIVER	L5	OLIVER_level_5.csv	54	0.886	0.773	0.963	804
OLIVER	L5	OLIVER_level_5.csv	54	0.886	0.773	0.948	301
OLIVER	L5	OLIVER_level_5.csv	54	0.886	0.773	0.965	864
OLIVER	L5	OLIVER_level_5.csv	54	0.932	0.864	0.969	358
OLIVER	L5	OLIVER_level_5.csv	54	0.841	0.682	0.888	918
OLIVER	L4	OLIVER_level_4.csv	36	0.841	0.682	0.942	379
OLIVER	L4	OLIVER_level_4.csv	36	0.841	0.682	0.963	206
OLIVER	L4	OLIVER_level_4.csv	36	0.818	0.636	0.911	348
OLIVER	L4	OLIVER_level_4.csv	36	0.841	0.682	0.921	801
OLIVER	L4	OLIVER_level_4.csv	36	0.909	0.818	0.961	605
OLIVER	L4	OLIVER_level_4.csv	36	0.909	0.818	0.957	804
OLIVER	L4	OLIVER_level_4.csv	36	0.864	0.727	0.938	301
OLIVER	L4	OLIVER_level_4.csv	36	0.909	0.818	0.946	864
OLIVER	L4	OLIVER_level_4.csv	36	0.932	0.864	0.965	358
OLIVER	L4	OLIVER_level_4.csv	36	0.818	0.636	0.93	918
OLIVER	taxaHFE+SF	OLIVER.csv	4	0.864	0.727	0.955	379
OLIVER	taxaHFE+SF	OLIVER.csv	4	0.864	0.727	0.948	206
OLIVER	taxaHFE+SF	OLIVER.csv	4	0.841	0.682	0.942	348
OLIVER	taxaHFE+SF	OLIVER.csv	4	0.886	0.773	0.924	801
OLIVER	taxaHFE+SF	OLIVER.csv	4	0.795	0.591	0.915	605
OLIVER	taxaHFE+SF	OLIVER.csv	4	0.886	0.773	0.977	804
OLIVER	taxaHFE+SF	OLIVER.csv	4	0.841	0.682	0.915	301
OLIVER	taxaHFE+SF	OLIVER.csv	4	0.886	0.773	0.934	864
OLIVER	taxaHFE+SF	OLIVER.csv	4	0.909	0.818	0.959	358
OLIVER	taxaHFE+SF	OLIVER.csv	4	0.864	0.727	0.944	918
OLIVER	taxaHFE	OLIVER_no_sf.csv	14	0.841	0.682	0.95	379
OLIVER	taxaHFE	OLIVER_no_sf.csv	14	0.841	0.682	0.938	206
OLIVER	taxaHFE	OLIVER_no_sf.csv	14	0.864	0.727	0.959	348
OLIVER	taxaHFE	OLIVER_no_sf.csv	14	0.864	0.727	0.928	801
OLIVER	taxaHFE	OLIVER_no_sf.csv	14	0.864	0.727	0.936	605
OLIVER	taxaHFE	OLIVER_no_sf.csv	14	0.955	0.909	0.988	804
OLIVER	taxaHFE	OLIVER_no_sf.csv	14	0.841	0.682	0.926	301
OLIVER	taxaHFE	OLIVER_no_sf.csv	14	0.864	0.727	0.959	864
OLIVER	taxaHFE	OLIVER_no_sf.csv	14	0.886	0.773	0.975	358
OLIVER	taxaHFE	OLIVER_no_sf.csv	14	0.841	0.682	0.961	918
OLIVER	Oudah_70	OLIVERFinal_feature_set_70.csv	134	0.841	0.682	0.899	379
OLIVER	Oudah_70	OLIVERFinal_feature_set_70.csv	134	0.795	0.591	0.893	206
OLIVER	Oudah_70	OLIVERFinal_feature_set_70.csv	134	0.795	0.591	0.874	348
OLIVER	Oudah_70	OLIVERFinal_feature_set_70.csv	134	0.795	0.591	0.882	801
OLIVER	Oudah_70	OLIVERFinal_feature_set_70.csv	134	0.886	0.773	0.963	605
OLIVER	Oudah_70	OLIVERFinal_feature_set_70.csv	134	0.841	0.682	0.914	804
OLIVER	Oudah_70	OLIVERFinal_feature_set_70.csv	134	0.886	0.773	0.979	301
OLIVER	Oudah_70	OLIVERFinal_feature_set_70.csv	134	0.705	0.409	0.89	864
OLIVER	Oudah_70	OLIVERFinal_feature_set_70.csv	134	0.841	0.682	0.94	358
OLIVER	Oudah_70	OLIVERFinal_feature_set_70.csv	134	0.841	0.682	0.913	918
OLIVER	Oudah_95	OLIVERFinal_feature_set_95.csv	156	0.818	0.636	0.888	379
OLIVER	Oudah_95	OLIVERFinal_feature_set_95.csv	156	0.795	0.591	0.868	206
OLIVER	Oudah_95	OLIVERFinal_feature_set_95.csv	156	0.795	0.591	0.851	348
OLIVER	Oudah_95	OLIVERFinal_feature_set_95.csv	156	0.795	0.591	0.862	801
OLIVER	Oudah_95	OLIVERFinal_feature_set_95.csv	156	0.886	0.773	0.959	605
OLIVER	Oudah_95	OLIVERFinal_feature_set_95.csv	156	0.841	0.682	0.909	804
OLIVER	Oudah_95	OLIVERFinal_feature_set_95.csv	156	0.864	0.727	0.971	301
OLIVER	Oudah_95	OLIVERFinal_feature_set_95.csv	156	0.773	0.545	0.888	864
OLIVER	Oudah_95	OLIVERFinal_feature_set_95.csv	156	0.864	0.727	0.934	358
OLIVER	Oudah_95	OLIVERFinal_feature_set_95.csv	156	0.795	0.591	0.864	918
OLIVER	boruta	OLIVER_boruta.txt	25	0.909	0.818	0.955	379
OLIVER	boruta	OLIVER_boruta.txt	25	0.886	0.773	0.969	206
OLIVER	boruta	OLIVER_boruta.txt	25	0.864	0.727	0.95	348
OLIVER	boruta	OLIVER_boruta.txt	25	0.864	0.727	0.944	801
OLIVER	boruta	OLIVER_boruta.txt	25	0.886	0.773	0.963	605
OLIVER	boruta	OLIVER_boruta.txt	25	0.932	0.864	0.983	804
OLIVER	boruta	OLIVER_boruta.txt	25	0.886	0.773	0.957	301
OLIVER	boruta	OLIVER_boruta.txt	25	0.841	0.682	0.936	864
OLIVER	boruta	OLIVER_boruta.txt	25	0.864	0.727	0.955	358
OLIVER	boruta	OLIVER_boruta.txt	25	0.841	0.682	0.963	918
WANG	L7	WANG_level_7.csv	485	0.723	0.522	0.882	379
WANG	L7	WANG_level_7.csv	485	0.771	0.611	0.905	206
WANG	L7	WANG_level_7.csv	485	0.707	0.503	0.882	348
WANG	L7	WANG_level_7.csv	485	0.731	0.55	0.934	801
WANG	L7	WANG_level_7.csv	485	0.684	0.423	0.836	605
WANG	L7	WANG_level_7.csv	485	0.786	0.669	0.904	804
WANG	L7	WANG_level_7.csv	485	0.723	0.522	0.89	301
WANG	L7	WANG_level_7.csv	485	0.731	0.55	0.878	864
WANG	L7	WANG_level_7.csv	485	0.676	0.398	0.861	358
WANG	L7	WANG_level_7.csv	485	0.754	0.596	0.96	918
WANG	L6	WANG_level_6.csv	193	0.699	0.475	0.874	379
WANG	L6	WANG_level_6.csv	193	0.708	0.469	0.868	206
WANG	L6	WANG_level_6.csv	193	0.715	0.495	0.849	348
WANG	L6	WANG_level_6.csv	193	0.669	0.374	0.887	801
WANG	L6	WANG_level_6.csv	193	0.739	0.54	0.81	605
WANG	L6	WANG_level_6.csv	193	0.652	0.376	0.911	804
WANG	L6	WANG_level_6.csv	193	0.636	0.326	0.833	301
WANG	L6	WANG_level_6.csv	193	0.707	0.503	0.8	864
WANG	L6	WANG_level_6.csv	193	0.74	0.505	0.851	358
WANG	L6	WANG_level_6.csv	193	0.754	0.596	0.937	918
WANG	L5	WANG_level_5.csv	56	0.635	0.35	0.858	379
WANG	L5	WANG_level_5.csv	56	0.556	0.152	0.797	206
WANG	L5	WANG_level_5.csv	56	0.541	0.106	0.768	348
WANG	L5	WANG_level_5.csv	56	0.699	0.475	0.831	801
WANG	L5	WANG_level_5.csv	56	0.635	0.35	0.773	605
WANG	L5	WANG_level_5.csv	56	0.635	0.35	0.791	804
WANG	L5	WANG_level_5.csv	56	0.613	0.274	0.785	301
WANG	L5	WANG_level_5.csv	56	0.643	0.378	0.825	864
WANG	L5	WANG_level_5.csv	56	0.58	0.212	0.82	358
WANG	L5	WANG_level_5.csv	56	0.589	0.22	0.763	918
WANG	L4	WANG_level_4.csv	30	0.611	0.295	0.812	379
WANG	L4	WANG_level_4.csv	30	0.509	0.0245	0.709	206
WANG	L4	WANG_level_4.csv	30	0.596	0.244	0.719	348
WANG	L4	WANG_level_4.csv	30	0.69	0.483	0.759	801
WANG	L4	WANG_level_4.csv	30	0.532	0.0897	0.633	605
WANG	L4	WANG_level_4.csv	30	0.588	0.237	0.739	804
WANG	L4	WANG_level_4.csv	30	0.669	0.374	0.693	301
WANG	L4	WANG_level_4.csv	30	0.588	0.237	0.763	864
WANG	L4	WANG_level_4.csv	30	0.501	0.00299	0.744	358
WANG	L4	WANG_level_4.csv	30	0.597	0.228	0.604	918
WANG	taxaHFE+SF	WANG.csv	66	0.802	0.681	0.924	379
WANG	taxaHFE+SF	WANG.csv	66	0.763	0.583	0.939	206
WANG	taxaHFE+SF	WANG.csv	66	0.794	0.652	0.909	348
WANG	taxaHFE+SF	WANG.csv	66	0.779	0.597	0.94	801
WANG	taxaHFE+SF	WANG.csv	66	0.811	0.664	0.904	605
WANG	taxaHFE+SF	WANG.csv	66	0.754	0.596	0.953	804
WANG	taxaHFE+SF	WANG.csv	66	0.739	0.54	0.93	301
WANG	taxaHFE+SF	WANG.csv	66	0.707	0.503	0.934	864
WANG	taxaHFE+SF	WANG.csv	66	0.739	0.54	0.885	358
WANG	taxaHFE+SF	WANG.csv	66	0.873	0.799	0.983	918
WANG	taxaHFE	WANG_no_sf.csv	195	0.754	0.596	0.902	379
WANG	taxaHFE	WANG_no_sf.csv	195	0.747	0.567	0.914	206
WANG	taxaHFE	WANG_no_sf.csv	195	0.747	0.567	0.885	348
WANG	taxaHFE	WANG_no_sf.csv	195	0.668	0.401	0.94	801
WANG	taxaHFE	WANG_no_sf.csv	195	0.732	0.513	0.835	605
WANG	taxaHFE	WANG_no_sf.csv	195	0.731	0.55	0.922	804
WANG	taxaHFE	WANG_no_sf.csv	195	0.692	0.449	0.908	301
WANG	taxaHFE	WANG_no_sf.csv	195	0.738	0.58	0.895	864
WANG	taxaHFE	WANG_no_sf.csv	195	0.684	0.423	0.862	358
WANG	taxaHFE	WANG_no_sf.csv	195	0.778	0.639	0.968	918
WANG	Oudah_70	WANGFinal_feature_set_70.csv	149	0.778	0.639	0.878	379
WANG	Oudah_70	WANGFinal_feature_set_70.csv	149	0.754	0.596	0.898	206
WANG	Oudah_70	WANGFinal_feature_set_70.csv	149	0.754	0.596	0.889	348
WANG	Oudah_70	WANGFinal_feature_set_70.csv	149	0.739	0.54	0.944	801
WANG	Oudah_70	WANGFinal_feature_set_70.csv	149	0.7	0.444	0.865	605
WANG	Oudah_70	WANGFinal_feature_set_70.csv	149	0.786	0.669	0.93	804
WANG	Oudah_70	WANGFinal_feature_set_70.csv	149	0.811	0.664	0.901	301
WANG	Oudah_70	WANGFinal_feature_set_70.csv	149	0.731	0.55	0.912	864
WANG	Oudah_70	WANGFinal_feature_set_70.csv	149	0.7	0.444	0.882	358
WANG	Oudah_70	WANGFinal_feature_set_70.csv	149	0.778	0.639	0.96	918
WANG	Oudah_95	WANGFinal_feature_set_95.csv	180	0.778	0.639	0.892	379
WANG	Oudah_95	WANGFinal_feature_set_95.csv	180	0.763	0.583	0.909	206
WANG	Oudah_95	WANGFinal_feature_set_95.csv	180	0.739	0.54	0.881	348
WANG	Oudah_95	WANGFinal_feature_set_95.csv	180	0.715	0.495	0.934	801
WANG	Oudah_95	WANGFinal_feature_set_95.csv	180	0.661	0.351	0.812	605
WANG	Oudah_95	WANGFinal_feature_set_95.csv	180	0.778	0.639	0.926	804
WANG	Oudah_95	WANGFinal_feature_set_95.csv	180	0.771	0.611	0.899	301
WANG	Oudah_95	WANGFinal_feature_set_95.csv	180	0.731	0.55	0.909	864
WANG	Oudah_95	WANGFinal_feature_set_95.csv	180	0.676	0.398	0.873	358
WANG	Oudah_95	WANGFinal_feature_set_95.csv	180	0.787	0.624	0.943	918
WANG	boruta	WANG_boruta.txt	17	0.732	0.513	0.847	379
WANG	boruta	WANG_boruta.txt	17	0.755	0.556	0.863	206
WANG	boruta	WANG_boruta.txt	17	0.755	0.556	0.929	348
WANG	boruta	WANG_boruta.txt	17	0.763	0.583	0.935	801
WANG	boruta	WANG_boruta.txt	17	0.74	0.505	0.872	605
WANG	boruta	WANG_boruta.txt	17	0.763	0.583	0.955	804
WANG	boruta	WANG_boruta.txt	17	0.834	0.703	0.925	301
WANG	boruta	WANG_boruta.txt	17	0.802	0.681	0.904	864
WANG	boruta	WANG_boruta.txt	17	0.724	0.488	0.864	358
WANG	boruta	WANG_boruta.txt	17	0.826	0.722	0.96	918

### Sheet: PERMANOVAs
Study	level	PERMANOVA_R2
ERAWIJANTARI	taxaHFE+SF	0.11994
ERAWIJANTARI	taxaHFE	0.07855
ERAWIJANTARI	L7	0.04277
ERAWIJANTARI	L6	0.0572
ERAWIJANTARI	L5	0.03394
ERAWIJANTARI	L4	0.02922
ERAWIJANTARI	Oudah_95	0.06905
ERAWIJANTARI	Oudah_70	0.07605
FRANZOSA	taxaHFE+SF	0.09526
FRANZOSA	taxaHFE	0.07133
FRANZOSA	L7	0.05694
FRANZOSA	L6	0.06582
FRANZOSA	L5	0.06089
FRANZOSA	L4	0.071
FRANZOSA	Oudah_95	0.06657
FRANZOSA	Oudah_70	0.07117
iHMP	taxaHFE+SF	0.02038
iHMP	taxaHFE	0.01645
iHMP	L7	0.01251
iHMP	L6	0.01304
iHMP	L5	0.01178
iHMP	L4	0.0138
iHMP	Oudah_95	0.01612
iHMP	Oudah_70	0.02206
MARS	taxaHFE+SF	0.09123
MARS	taxaHFE	0.06301
MARS	L7	0.0456
MARS	L6	0.05704
MARS	L5	0.09746
MARS	L4	0.1033
MARS	Oudah_95	0.0607
MARS	Oudah_70	0.10749
OLIVER	taxaHFE+SF	0.158
OLIVER	taxaHFE	0.17115
OLIVER	L7	0.04689
OLIVER	L6	0.06649
OLIVER	L5	0.08847
OLIVER	L4	0.07384
OLIVER	Oudah_95	0.09271
OLIVER	Oudah_70	0.10613
WANG	taxaHFE+SF	0.06011
WANG	taxaHFE	0.04303
WANG	L7	0.02693
WANG	L6	0.03932
WANG	L5	0.02032
WANG	L4	0.01118
WANG	Oudah_95	0.04488
WANG	Oudah_70	0.05685

### Sheet: ARG Cont
study	level	n_features	mae	rsme	rsq	ccc
OLIVER_cont	L7	341	9.45	12.7	0.12	0.252
OLIVER_cont	L7	341	7.47	10.6	0.373	0.474
OLIVER_cont	L7	341	7.11	8.39	0.37	0.532
OLIVER_cont	L7	341	10.4	16.9	0.211	0.253
OLIVER_cont	L7	341	9.79	14.8	0.254	0.314
OLIVER_cont	L7	341	7.99	10.9	0.311	0.407
OLIVER_cont	L7	341	6.95	9.5	0.648	0.611
OLIVER_cont	L7	341	7.77	9.58	0.509	0.486
OLIVER_cont	L7	341	8.23	11.3	0.296	0.405
OLIVER_cont	L7	341	8.33	11.3	0.574	0.518
OLIVER_cont	L6	187	7.74	11	0.343	0.457
OLIVER_cont	L6	187	6.94	9.79	0.48	0.574
OLIVER_cont	L6	187	6.01	7.25	0.542	0.667
OLIVER_cont	L6	187	9.62	16.4	0.257	0.314
OLIVER_cont	L6	187	9.14	13.4	0.432	0.453
OLIVER_cont	L6	187	7.27	9.98	0.439	0.519
OLIVER_cont	L6	187	7.09	9.41	0.614	0.632
OLIVER_cont	L6	187	6.95	9.26	0.512	0.546
OLIVER_cont	L6	187	7.6	10.6	0.402	0.507
OLIVER_cont	L6	187	7.83	10.9	0.587	0.572
OLIVER_cont	L5	54	6.24	8.71	0.581	0.725
OLIVER_cont	L5	54	5.94	7.68	0.713	0.756
OLIVER_cont	L5	54	6.35	7.88	0.471	0.677
OLIVER_cont	L5	54	8.17	12.8	0.666	0.6
OLIVER_cont	L5	54	7.75	11.2	0.62	0.659
OLIVER_cont	L5	54	5.57	6.9	0.724	0.823
OLIVER_cont	L5	54	6.62	8.7	0.671	0.701
OLIVER_cont	L5	54	5.57	7.81	0.608	0.747
OLIVER_cont	L5	54	6.79	9.06	0.567	0.664
OLIVER_cont	L5	54	6.39	8.52	0.693	0.8
OLIVER_cont	L4	36	6.31	8.35	0.619	0.744
OLIVER_cont	L4	36	5.69	7.4	0.718	0.782
OLIVER_cont	L4	36	5.95	7.19	0.539	0.708
OLIVER_cont	L4	36	7.61	11.8	0.712	0.671
OLIVER_cont	L4	36	7.89	11.4	0.625	0.635
OLIVER_cont	L4	36	5.68	7.09	0.708	0.813
OLIVER_cont	L4	36	6.7	8.7	0.652	0.707
OLIVER_cont	L4	36	5.51	7.98	0.59	0.743
OLIVER_cont	L4	36	7.22	9.1	0.585	0.652
OLIVER_cont	L4	36	6.32	8.42	0.698	0.813
OLIVER_cont	taxaHFE+SF	6	5.98	8.28	0.622	0.771
OLIVER_cont	taxaHFE+SF	6	6.33	7.77	0.687	0.757
OLIVER_cont	taxaHFE+SF	6	5.33	7.12	0.561	0.743
OLIVER_cont	taxaHFE+SF	6	7.25	11.3	0.727	0.702
OLIVER_cont	taxaHFE+SF	6	7.65	11.2	0.621	0.66
OLIVER_cont	taxaHFE+SF	6	5.74	7.33	0.686	0.807
OLIVER_cont	taxaHFE+SF	6	6.59	8.48	0.64	0.746
OLIVER_cont	taxaHFE+SF	6	4.89	6.89	0.7	0.825
OLIVER_cont	taxaHFE+SF	6	6.77	8.93	0.571	0.7
OLIVER_cont	taxaHFE+SF	6	7.15	9.46	0.622	0.777
OLIVER_cont	taxaHFE	18	6.53	8.72	0.58	0.727
OLIVER_cont	taxaHFE	18	5.94	7.29	0.729	0.793
OLIVER_cont	taxaHFE	18	5.87	7.27	0.537	0.721
OLIVER_cont	taxaHFE	18	7.84	12.4	0.718	0.627
OLIVER_cont	taxaHFE	18	7.81	11.1	0.613	0.674
OLIVER_cont	taxaHFE	18	5.52	6.86	0.741	0.819
OLIVER_cont	taxaHFE	18	6.26	8.06	0.679	0.773
OLIVER_cont	taxaHFE	18	5.11	7.05	0.684	0.799
OLIVER_cont	taxaHFE	18	6.72	8.46	0.627	0.727
OLIVER_cont	taxaHFE	18	7.32	9.8	0.582	0.731

### Sheet: Food Fiber
study	level	n_features	mae	rsme	rsq	ccc	seed
food_fiber	L7	456	7.36	11	0.392	0.38	379
food_fiber	L7	456	8.02	10.8	0.383	0.382	206
food_fiber	L7	456	7.01	9.68	0.456	0.435	348
food_fiber	L7	456	6.95	9.85	0.437	0.438	801
food_fiber	L7	456	6.96	8.92	0.375	0.45	605
food_fiber	L7	456	6.45	8.46	0.506	0.501	804
food_fiber	L7	456	6.99	9.96	0.407	0.457	301
food_fiber	L7	456	7.26	9.82	0.376	0.371	864
food_fiber	L7	456	6.36	8.57	0.448	0.468	358
food_fiber	L7	456	7.94	11	0.391	0.352	918
food_fiber	L6	345	6.66	10.2	0.537	0.469	379
food_fiber	L6	345	7.42	10.4	0.485	0.44	206
food_fiber	L6	345	6.35	9.2	0.524	0.506	348
food_fiber	L6	345	6.38	9.21	0.578	0.51	801
food_fiber	L6	345	6.26	8.21	0.524	0.538	605
food_fiber	L6	345	5.94	8.14	0.536	0.553	804
food_fiber	L6	345	6.36	9.08	0.571	0.546	301
food_fiber	L6	345	6.48	8.89	0.545	0.503	864
food_fiber	L6	345	6.25	8.24	0.495	0.517	358
food_fiber	L6	345	7.15	10.1	0.563	0.459	918
food_fiber	L5	195	6.08	9.49	0.572	0.561	379
food_fiber	L5	195	6.12	8.82	0.662	0.621	206
food_fiber	L5	195	5.74	8.23	0.609	0.631	348
food_fiber	L5	195	6.09	8.61	0.566	0.606	801
food_fiber	L5	195	5.61	7.21	0.665	0.661	605
food_fiber	L5	195	5.22	7.18	0.623	0.686	804
food_fiber	L5	195	5.86	8.13	0.655	0.657	301
food_fiber	L5	195	5.68	8.3	0.532	0.615	864
food_fiber	L5	195	5.55	7.41	0.57	0.648	358
food_fiber	L5	195	6.55	9.33	0.534	0.589	918
food_fiber	L4	132	6.16	9.41	0.54	0.586	379
food_fiber	L4	132	6.07	8.65	0.695	0.633	206
food_fiber	L4	132	5.68	8.2	0.607	0.637	348
food_fiber	L4	132	5.96	8.39	0.594	0.628	801
food_fiber	L4	132	5.43	6.99	0.659	0.694	605
food_fiber	L4	132	5.15	7.05	0.641	0.698	804
food_fiber	L4	132	5.83	8.06	0.685	0.659	301
food_fiber	L4	132	5.49	8	0.579	0.644	864
food_fiber	L4	132	5.53	7.26	0.58	0.673	358
food_fiber	L4	132	6.41	9.12	0.572	0.607	918
food_fiber	taxaHFE+SF	4	6.03	8.91	0.541	0.677	379
food_fiber	taxaHFE+SF	4	5.76	7.99	0.644	0.73	206
food_fiber	taxaHFE+SF	4	5.53	7.99	0.56	0.703	348
food_fiber	taxaHFE+SF	4	5.47	7.41	0.629	0.778	801
food_fiber	taxaHFE+SF	4	5.15	6.63	0.639	0.764	605
food_fiber	taxaHFE+SF	4	5.6	7.5	0.564	0.722	804
food_fiber	taxaHFE+SF	4	5.68	8.03	0.579	0.716	301
food_fiber	taxaHFE+SF	4	5.59	7.66	0.575	0.737	864
food_fiber	taxaHFE+SF	4	5.86	7.61	0.548	0.717	358
food_fiber	taxaHFE+SF	4	6.67	8.91	0.528	0.676	918
food_fiber	taxaHFE	16	6.1	9.14	0.519	0.652	379
food_fiber	taxaHFE	16	5.8	8	0.666	0.717	206
food_fiber	taxaHFE	16	5.39	7.94	0.572	0.697	348
food_fiber	taxaHFE	16	5.33	7.31	0.646	0.761	801
food_fiber	taxaHFE	16	5.24	6.79	0.635	0.736	605
food_fiber	taxaHFE	16	5.39	7.35	0.566	0.717	804
food_fiber	taxaHFE	16	5.65	8.06	0.58	0.707	301
food_fiber	taxaHFE	16	5.54	7.55	0.586	0.737	864
food_fiber	taxaHFE	16	5.93	7.59	0.531	0.695	358
food_fiber	taxaHFE	16	6.75	9.03	0.52	0.655	918
